# Synergizing exchangeable fluorophore labels for multi-target STED microscopy

**DOI:** 10.1101/2022.07.02.498450

**Authors:** M. Glogger, D. Wang, J. Kompa, A. Balakrishnan, J. Hiblot, H.D. Barth, K. Johnsson, M. Heilemann

## Abstract

Investigating the interplay of cellular proteins with optical microscopy requires multi-target labeling. Spectral multiplexing using high-affinity or covalent labels is limited in the number of fluorophores that can be discriminated in a single imaging experiment. Advanced microscopy methods such as STED microscopy additionally demand balanced excitation, depletion and emission wavelengths for all fluorophores, further reducing multiplexing capabilities. Non-covalent, weak-affinity labels bypass this “spectral barrier” through label exchange and sequential imaging of different targets. Here, we combine exchangeable HaloTag ligands, weak-affinity DNA hybridization and hydrophophic and protein-peptide interactions to increase labeling flexibility and demonstrate 6-target STED microscopy in single cells. We further show that exchangeable labels reduce photobleaching, facilitate long acquisition times and multi-color live-cell and high-fidelity 3D STED microscopy. The synergy of different types of exchangeable labels increase the multiplexing capabilities in fluorescence microscopy, and by that, the information content of microscopy images.
