## Supplemental Table 4 for "Synergizing exchangeable fluorophore labels for multi-target STED microscopy"

### Sheet: Parameters_Main_Figures
Figure #	Fig.1 A - PAINT				Fig.1 A - DNA-PAINT				Fig.1 - HT-PAINT					Fig.2 B - HT-PAINT + DNA-PAINT				Fig.2 C/Video1 - Single Color 3D	Video 2 - Dual Color 3D		Fig.2 D/Video 3 - Dual Color Live Cell Imaging		Fig. 2 E - 6 Color Imaging
	NileRed		JF646		KDEL		Tom20 Fig.1 A		LamP1 Fig.1 A	Vimentin Fig.1 A	Vimentin Fig.1 B	Vimentin Fig.1 C (i)	Vimentin Fig.1 C (ii)	Tom20		Vimentin		KDEL	KDEL	JF646	Vimentin	Nile Red	Vimentin	α-tubulin	KDEL	Lifeact	JF646	Nile Red
Organism	Vimentin-HT7 U2OS		Vimentin-HT7 U2OS		Vimentin-HT7 U2OS		Vimentin-HT7 U2OS		U2OS (TOM20-HT7dm-T2A-LamP1-HT7)	Vimentin-HT7 U2OS	Vimentin-HT7 U2OS	Vimentin-HT7 U2OS	Vimentin-HT7 U2OS	Vimentin-HT7 U2OS		Vimentin-HT7 U2OS		U2OS (TOM20-HT7dm-T2A-CalR-HT7-KDEL )	U2OS (TOM20-HT7dm-T2A-CalR-HT7-KDEL)		Vimentin-HT7 U2OS		Vimentin-HT7 U2OS
Microscopy setup	Abberior Expert Line		Abberior Expert Line		Abberior Expert Line		Abberior Expert Line		Abberior Expert Line	Abberior Expert Line	Abberior Expert Line	Abberior Expert Line	Abberior Expert Line	Abberior Expert Line		Abberior Expert Line		Abberior Expert Line	Abberior Expert Line	Abberior Expert Line	Abberior Expert Line	Abberior Expert Line	Abberior Expert Line
Target structure(s)	Membrane		Nucleus		KDEL (Endoplasmic Reticulum)		Mitochondria		Lysosome	Vimentin	Vimentin	Vimentin	Vimentin	Mitochondria		Vimentin		KDEL (Endoplasmic Reticulum)	KDEL (Endoplasmic Reticulum)	Nucleus	Vimentin	Membrane	Vimentin	Microtubules	KDEL (Endoplasmic Reticulum)	Actin	Nucleus	Membrane
Fluorescent label(s)	NileRed		JF646-Hoechst		(P5)-ATTO655		(P1-) AbberiorSTAR635P		JF635-HSAm	SiR-HSAm	JF635-HSAm/JF635-HTL	SiR-C4-Sulfonamide	JF635-HSAm	(P1-)AbberiorSTAR635P		SiR-HSAm		SiR-HSAm	SiR-HSAm	JF646-Hoechst	JF635-HSAm	Nile Red	SiR-C4-Sulfonamide	(P1-) AbberiorSTAR635P	(P5-) AlexaFluor594	Lifeact	JF646-Hoechst	Nile Red
Label concentration(s)	500 nM	covalent	300 nM		300 nM	covalent	300 nM	covalent	300 nM	300 nM	300 nM	500 nM	100 nM	300 nM	covalent	300 nM	covalent	300 nM	300 nM	300 nM	500 nM	500 nM	300 nM	500 nM	500 nM	1000 nM	300 nM	300 nM
Objective	UPLXAPO 60x NA 1.42 oil		UPLXAPO 60x NA 1.42 oil		UPLXAPO 60x NA 1.42 oil		UPLXAPO 60x NA 1.42 oil		UPLXAPO 60x NA 1.42 oil	UPLXAPO 60x NA 1.42 oil	UPLXAPO 60x NA 1.42 oil	UPLXAPO 60x NA 1.42 oil	UPLXAPO 60x NA 1.42 oil	UPLXAPO 60x NA 1.42 oil		UPLXAPO 60x NA 1.42 oil		UPLXAPO 60x NA 1.42 oil	UPLXAPO 60x NA 1.42 oil	UPLXAPO 60x NA 1.42 oil	UPLXAPO 60x NA 1.42 oil	UPLXAPO 60x NA 1.42 oil	UPLXAPO 60x NA 1.42 oil
Pixel size	20 x20 nm²		20 x20 nm²		20 x20 nm²		20 x20 nm²		20 x20 nm²	20 x20 nm²	20 x20 nm²	30 x30 nm²	30 x30 nm²	20 x20 nm²		20 x20 nm²		40 x40 nm²	30 x30 nm²	30 x30 nm²	20 x20 nm²	20 x20 nm²	20 x20 nm²
Pixel dwell time	15 µs		3 µs		3 µs		3 µs		3 µs	10 µs	10 µs	15 µs	15 µs	3 µs		3 µs		2 µs	3 µs	3 µs	2.5 µs	2.5 µs	3 µs	3 µs	3 µs	3 µs	3 µs	3 µs
Imaging mode(s)	CLSM/ STED		CLSM/ STED		CLSM/ STED		CLSM/ STED		CLSM/ STED	CLSM/ STED	CLSM	CLSM/ STED	CLSM/ STED	CLSM/ STED		CLSM/ STED		CLSM/ STED	CLSM/ STED	CLSM/ STED	CLSM/ STED	CLSM/ STED	CLSM/ STED	CLSM/ STED	CLSM/ STED	CLSM/ STED	CLSM/ STED	CLSM/ STED
Scan mode	XY		XY		XY		XY		XY	XY	XY	XY	XY	XY		XY		XY, XZ, YZ	XY, XZ, YZ	XY, XZ, YZ	XY	XY	XY	XY	XY	XY	XY	XY
Accumulation (CLSM)	1		1		1		1		1	1	3	3	3	1		1		3	1	1	1	1	10	10	2	2	10	2
Accumulation (STED)	12		15		10		10		10	15	/	11	11	10		10		8	10	10	5	5	10	10	10	10	10	10
Pinhole size	0.71 AU		0.61 AU		FF		0.71 AU		0.71 AU	0.71 AU	0.71 AU	0.71 AU	0.71 AU	0.71 AU		0.71 AU		0.71 AU	0.71 AU	0.71 AU	0.71 AU	0.71 AU	0.71 AU	0.71 AU	0.71 AU	0.71 AU	0.71 AU	0.71 AU
3D STED (if active)	/		/		/		/		/	/	/	/	/	/		/		3D mode	2D mode	2D mode	/	/	/	/	/	/	/	/
Excitation laser line	561 nm		640 nm		640 nm		640 nm		640 nm	640 nm	640 nm	640 nm	640 nm	640 nm		640 nm		640nm	640nm	640nm	640 nm	561 nm	640 nm	640 nm	561 nm	561 nm	640 nm	561 nm
Excitation power (CLSM)	0.01		0.01		0.01		0.01		0.01	0.01	5% / 20%	0.06	0.06	0.01		0.01		0.03	0.01	0.01	0.01	0.01	0.03	0.03	0.03	0.03	0.03	0.03
Excitation power (STED)	0.07		0.03		0.03		0.03		0.03	0.03	/	0.06	0.06	0.03		0.03		0.03	0.03	0.03	0.03	0.03	0.03	0.03	0.03	0.03	0.03	0.03
Depletion laser line	775nm		775nm		775nm		775nm		775nm	775nm	/	775nm	775nm	775nm		775nm		775nm	775nm	775nm	775nm	775nm	775nm	775nm	775nm	775nm	775nm	775nm
Depletion laser power	0.14		0.06		0.06		0.06		0.06	0.06	/	0.1	0.1	0.06		0.06		0.06	0.06	0.06	0.06	0.06	0.06	0.06	0.06	0.06	0.06	0.06
detection window	580-690nm		650-760nm		650-760nm		650-760nm		650-760nm	650-760nm	650-760nm	650-760nm	650-760nm	650-760nm		650-760nm		650-760nm	650-760nm	650-760nm	650-760nm	580-630nm	650-760nm	650-760nm	580-630nm	580-630nm	650-760nm	580-630nm
Step size (3D)																		40nm	100nm	100nm	/	/
Frames																					30	30
